# Targets of SPEECHLESS and FAMA control guard cell division and expansion in the late stomatal lineage

**DOI:** 10.1101/2025.10.12.681868

**Authors:** Pablo González-Suárez, Yoëlle Hilbers, Alanta Budrys, Ao Liu, Sandra Richter, Dominique C Bergmann, Margot E Smit

## Abstract

Plant tissue development often relies on the specification of cell type initials with stem cell-like properties. These later undergo differentiation, losing division potential and acquiring specific identities and functions. In the stomatal lineage, protodermal cells develop into guard cells (GCs) through the action of bHLH transcription factors (TFs) SPEECHLESS (SPCH), MUTE and FAMA. Existing models support that these regulators act sequentially, but recent evidence indicates that SPCH expression and function are retained in late stomatal cells. Here, we combine transcriptomic and genetic approaches to define SPCH’s function during the late stomatal lineage. We show that relative levels and activities of SPCH and FAMA control GC division and expansion. Through cell type-specific TF induction and mRNA sequencing, we identify late-lineage targets of both TFs, and through genetic perturbation of these targets, we demonstrate that their precise temporal regulation is required for proper GC morphology and function. Our findings reveal a previously unrecognized role for SPCH in late stomatal development and support a revised model in which the functions of stomatal bHLHs are not strictly separated in time.
