## Supplemental Table 2 for "Targets of SPEECHLESS and FAMA control guard cell division and expansion in the late stomatal lineage"

### Sheet: Table S2
Table S2. List of DEGs identified that are putative targets of SPCH and/or FAMA.
List containing all DEGs identified in our study (Table S1) that are putative targets of SPCH and/or FAMA as identified by ChIP-seq studies (Lau et al., 2014; Liu et al., 2024)
AGI
AT1G04130
AT1G04570
AT1G07350
AT1G17460
AT1G25390
AT1G50400
AT1G56300
AT1G68050
AT1G79710
AT2G20560
AT2G29990
AT2G39920
AT2G43500
AT2G43890
AT3G09350
AT3G17700
AT3G25610
AT3G55950
AT3G60680
AT4G01550
AT4G16146
AT4G33980
AT5G15640
AT5G17240
AT5G19080
AT5G24430
AT5G27660
AT5G48250
AT5G51740
AT1G02360
AT1G03870
AT1G04680
AT1G04820
AT1G05010
AT1G06360
AT1G09210
AT1G09310
AT1G14350
AT1G15260
AT1G18650
AT1G18840
AT1G20010
AT1G21050
AT1G22410
AT1G22910
AT1G26210
AT1G27450
AT1G29160
AT1G30530
AT1G36622
AT1G49600
AT1G50010
AT1G52760
AT1G55260
AT1G55360
AT1G56150
AT1G56340
AT1G62380
AT1G64640
AT1G64650
AT1G66180
AT1G66190
AT1G66940
AT1G69160
AT1G69690
AT1G75240
AT1G75500
AT1G75840
AT1G79990
AT2G01910
AT2G05380
AT2G05520
AT2G05540
AT2G05920
AT2G14890
AT2G15050
AT2G22170
AT2G23610
AT2G24290
AT2G26730
AT2G27040
AT2G28190
AT2G28630
AT2G28950
AT2G30010
AT2G33480
AT2G35860
AT2G37040
AT2G37640
AT2G38540
AT2G38995
AT2G40475
AT2G41090
AT2G41990
AT2G42840
AT2G43590
AT2G45790
AT2G47470
AT3G02180
AT3G02350
AT3G04290
AT3G06680
AT3G08890
AT3G11780
AT3G14000
AT3G16370
AT3G16380
AT3G20260
AT3G20395
AT3G20820
AT3G23550
AT3G24420
AT3G26200
AT3G26932
AT3G29030
AT3G30180
AT3G44260
AT3G45030
AT3G49220
AT3G50560
AT3G51600
AT3G52480
AT3G53350
AT3G54880
AT3G54920
AT3G55280
AT3G56130
AT3G61440
AT3G61460
AT3G62250
AT3G62600
AT3G62690
AT3G63200
AT4G02420
AT4G13840
AT4G13930
AT4G14750
AT4G14940
AT4G16140
AT4G18390
AT4G19380
AT4G24190
AT4G24760
AT4G24780
AT4G25740
AT4G30020
AT4G31590
AT4G33640
AT4G34050
AT4G34160
AT4G34950
AT4G36240
AT4G36660
AT4G37800
AT4G38660
AT4G38840
AT5G01075
AT5G01740
AT5G02960
AT5G03760
AT5G04060
AT5G06270
AT5G07340
AT5G07580
AT5G12950
AT5G15310
AT5G17920
AT5G20500
AT5G22500
AT5G22880
AT5G28300
AT5G39320
AT5G42020
AT5G43700
AT5G46280
AT5G47700
AT5G47800
AT5G51190
AT5G54720
AT5G55620
AT5G57700
AT5G57760
AT5G57785
AT5G58930
AT5G60670
AT5G60980
AT5G61650
AT5G61790
AT5G62680
AT5G62690
AT5G62700
AT5G63180
AT5G64340
AT5G66330
AT1G04620
AT1G05170
AT1G06780
AT1G06840
AT1G07910
AT1G08490
AT1G10090
AT1G12730
AT1G13210
AT1G14910
AT1G15520
AT1G22110
AT1G22180
AT1G22770
AT1G23550
AT1G27500
AT1G29120
AT1G29690
AT1G47560
AT1G56440
AT1G66510
AT1G67300
AT1G70530
AT1G70610
AT1G70810
AT1G71980
AT1G74010
AT1G74020
AT1G76130
AT1G76570
AT1G76970
AT1G78130
AT1G78600
AT1G79440
AT1G80480
AT2G01330
AT2G01600
AT2G02220
AT2G05940
AT2G16365
AT2G17130
AT2G21500
AT2G22010
AT2G22450
AT2G24180
AT2G25850
AT2G31580
AT2G31870
AT2G38000
AT3G01510
AT3G05210
AT3G05990
AT3G07610
AT3G07770
AT3G08970
AT3G09370
AT3G14050
AT3G16565
AT3G18950
AT3G19970
AT3G21300
AT3G21700
AT3G22370
AT3G24090
AT3G26680
AT3G26910
AT3G27880
AT3G28740
AT3G46640
AT3G47550
AT3G47730
AT3G47820
AT3G49400
AT3G49810
AT3G53810
AT3G57730
AT3G59150
AT3G62150
AT4G00720
AT4G02430
AT4G03260
AT4G09680
AT4G11350
AT4G12120
AT4G12130
AT4G14220
AT4G17260
AT4G18880
AT4G19645
AT4G20890
AT4G21200
AT4G23190
AT4G24160
AT4G26700
AT4G27820
AT4G28710
AT4G31820
AT4G31920
AT4G33430
AT4G33495
AT4G33905
AT4G34140
AT4G37320
AT4G39270
AT5G01450
AT5G01950
AT5G02680
AT5G04330
AT5G04540
AT5G08780
AT5G13760
AT5G17010
AT5G17990
AT5G18480
AT5G24470
AT5G26040
AT5G41130
AT5G45370
AT5G51470
AT5G53400
AT5G54960
AT5G57035
AT5G57050
AT5G57150
AT5G58430
AT5G59430
AT5G60410
AT5G61560
AT5G61910
AT5G62030
AT5G65900
AT1G01100
AT1G01430
AT1G02640
AT1G04240
AT1G04270
AT1G04280
AT1G04480
AT1G05460
AT1G07820
AT1G10120
AT1G10200
AT1G10610
AT1G11950
AT1G12080
AT1G13245
AT1G13250
AT1G14900
AT1G14920
AT1G15120
AT1G15250
AT1G17140
AT1G18080
AT1G18250
AT1G19430
AT1G20430
AT1G21460
AT1G22890
AT1G24120
AT1G24625
AT1G26945
AT1G27330
AT1G28580
AT1G28660
AT1G30040
AT1G30570
AT1G31812
AT1G33055
AT1G36060
AT1G49200
AT1G49850
AT1G51160
AT1G52190
AT1G52720
AT1G52750
AT1G54740
AT1G56045
AT1G56220
AT1G57980
AT1G60010
AT1G60800
AT1G62480
AT1G64060
AT1G65010
AT1G66140
AT1G66230
AT1G67720
AT1G68130
AT1G68560
AT1G69780
AT1G70100
AT1G70550
AT1G70600
AT1G70890
AT1G70940
AT1G71030
AT1G71970
AT1G72150
AT1G73830
AT1G74840
AT1G74940
AT1G75030
AT1G76160
AT1G76410
AT1G76890
AT1G77690
AT1G78110
AT1G78820
AT1G80520
AT2G03690
AT2G03980
AT2G04390
AT2G06850
AT2G17550
AT2G17880
AT2G18160
AT2G19780
AT2G21050
AT2G21580
AT2G23180
AT2G24765
AT2G25210
AT2G25735
AT2G26580
AT2G26650
AT2G27060
AT2G27385
AT2G27770
AT2G27810
AT2G29390
AT2G29550
AT2G30070
AT2G30200
AT2G30424
AT2G30590
AT2G30930
AT2G32720
AT2G33310
AT2G34150
AT2G34480
AT2G35470
AT2G36400
AT2G36770
AT2G37030
AT2G37170
AT2G37190
AT2G38120
AT2G39460
AT2G39705
AT2G39870
AT2G39980
AT2G41250
AT2G42040
AT2G42760
AT2G43140
AT2G43460
AT2G43910
AT2G45960
AT2G46400
AT2G47110
AT3G01690
AT3G01740
AT3G01860
AT3G02080
AT3G02150
AT3G03150
AT3G03270
AT3G04920
AT3G05020
AT3G05590
AT3G05900
AT3G05910
AT3G06070
AT3G06700
AT3G06750
AT3G09410
AT3G09500
AT3G10760
AT3G12710
AT3G14220
AT3G14560
AT3G15530
AT3G15540
AT3G15630
AT3G16240
AT3G16340
AT3G16690
AT3G18710
AT3G18773
AT3G19030
AT3G19450
AT3G19540
AT3G19820
AT3G21270
AT3G21690
AT3G22680
AT3G23030
AT3G23390
AT3G23690
AT3G23740
AT3G23760
AT3G23805
AT3G23810
AT3G24770
AT3G25670
AT3G27230
AT3G45010
AT3G45650
AT3G45730
AT3G46560
AT3G47370
AT3G47620
AT3G48750
AT3G49940
AT3G50060
AT3G50530
AT3G50750
AT3G53430
AT3G54910
AT3G55500
AT3G56880
AT3G57150
AT3G57600
AT3G58000
AT3G59900
AT3G59970
AT3G60530
AT3G61110
AT3G62020
AT3G62630
AT3G62650
AT4G00950
AT4G01590
AT4G02060
AT4G03190
AT4G03500
AT4G09030
AT4G09890
AT4G14320
AT4G14740
AT4G15620
AT4G15640
AT4G16442
AT4G16515
AT4G16980
AT4G17245
AT4G17390
AT4G17670
AT4G18210
AT4G18730
AT4G21750
AT4G21850
AT4G22570
AT4G23810
AT4G24120
AT4G24240
AT4G24580
AT4G25470
AT4G25630
AT4G27230
AT4G27300
AT4G27450
AT4G27740
AT4G27900
AT4G28240
AT4G29390
AT4G29735
AT4G30190
AT4G30270
AT4G31700
AT4G31985
AT4G34620
AT4G34760
AT4G34870
AT4G35100
AT4G36540
AT4G37080
AT4G37240
AT4G37540
AT4G38680
AT4G39070
AT4G39330
AT5G02260
AT5G02450
AT5G03120
AT5G04310
AT5G04530
AT5G07240
AT5G07790
AT5G09460
AT5G09830
AT5G11070
AT5G12940
AT5G14410
AT5G14930
AT5G15230
AT5G15580
AT5G16390
AT5G17350
AT5G19190
AT5G19240
AT5G20650
AT5G21940
AT5G22920
AT5G23280
AT5G23740
AT5G23750
AT5G23860
AT5G24610
AT5G25460
AT5G25610
AT5G27770
AT5G28490
AT5G28630
AT5G37660
AT5G37790
AT5G40450
AT5G42030
AT5G42110
AT5G42200
AT5G43960
AT5G44020
AT5G44568
AT5G44572
AT5G45340
AT5G47370
AT5G47550
AT5G47610
AT5G47820
AT5G48500
AT5G48810
AT5G49280
AT5G53030
AT5G53880
AT5G54145
AT5G55190
AT5G56550
AT5G57340
AT5G57780
AT5G57887
AT5G59360
AT5G59613
AT5G59970
AT5G60210
AT5G60400
AT5G60580
AT5G60680
AT5G61020
AT5G61170
AT5G61590
AT5G62890
AT5G64310
AT5G65207
AT5G65630
AT5G65660
AT1G07420
AT1G11210
AT1G15480
AT1G28140
AT1G35140
AT1G56240
AT1G69850
AT1G70310
AT1G70520
AT1G70790
AT1G75750
AT2G17670
AT2G21660
AT2G31360
AT2G34090
AT2G36410
AT2G37540
AT2G40340
AT3G12120
AT3G13520
AT3G20810
AT3G46970
AT3G51390
AT3G52190
AT4G16563
AT4G17100
AT4G23010
AT4G38390
AT5G03190
AT5G05200
AT5G38510
AT5G52830
AT5G54930
AT5G57110
AT5G57140
AT5G62360
AT5G67640
AT1G11450
AT1G12240
AT1G19150
AT1G19160
AT1G20070
AT1G65900
AT1G67910
AT1G68020
AT1G70290
AT1G70700
AT1G71050
AT2G20340
AT2G21060
AT2G23010
AT2G27690
AT2G36830
AT2G37180
AT2G39810
AT2G39830
AT2G44570
AT3G01210
AT3G15450
AT3G16400
AT3G16520
AT3G23430
AT3G44320
AT3G47340
AT3G57020
AT3G58780
AT3G58790
AT3G59480
AT4G14880
AT4G15230
AT4G23500
AT4G35770
AT4G37610
AT5G18600
AT5G25140
AT5G44260
AT5G48490
AT5G55830
AT5G55840
AT5G62670
AT5G62940
AT5G65390
AT1G03820
AT1G04110
AT1G11220
AT1G16630
AT1G19300
AT1G20850
AT1G32100
AT1G45201
AT1G51405
AT1G69530
AT1G72250
AT2G01300
AT2G26020
AT2G31110
AT2G38080
AT2G40820
AT2G42800
AT3G09260
AT3G17640
AT3G23510
AT3G24140
AT3G26440
AT3G27200
AT3G28050
AT3G49620
AT3G61990
AT4G02800
AT4G14560
AT4G23690
AT4G27435
AT4G31840
AT4G35730
AT5G01360
AT5G07800
AT5G15630
AT5G16250
AT5G19110
AT5G23400
AT5G25980
AT5G44030
AT5G47500
AT5G53210
AT5G53590
AT5G55520
AT5G61290
AT1G03780
AT1G05230
AT1G05680
AT1G09960
AT1G12430
AT1G18370
AT1G26800
AT1G27050
AT1G27680
AT1G54385
AT1G72140
AT1G73010
AT1G78120
AT2G14740
AT2G19920
AT2G32020
AT2G37080
AT2G38160
AT2G40080
AT2G41530
AT2G41730
AT2G45890
AT3G01670
AT3G01680
AT3G12290
AT3G20015
AT3G24240
AT3G51670
AT3G55660
AT4G03415
AT4G09500
AT4G11360
AT4G11370
AT4G13395
AT4G14040
AT4G14050
AT4G16680
AT4G21920
AT4G22860
AT4G29270
AT5G02490
AT5G03210
AT5G06050
AT5G06790
AT5G11510
AT5G13700
AT5G15190
AT5G19690
AT5G26000
AT5G28646
AT5G40970
AT5G43450
AT5G51600
AT5G54510
AT5G59490
AT5G62430
AT5G62550
AT1G05835
AT1G24360
AT1G32540
AT1G48330
AT1G53060
AT1G58520
AT1G75890
AT2G17230
AT2G24520
AT2G34070
AT2G36200
AT3G06120
AT3G18180
AT3G20300
AT3G26740
AT3G44720
AT3G51230
AT3G52770
AT3G54180
AT4G12910
AT4G12960
AT4G18280
AT4G22790
AT4G24350
AT4G33150
AT4G33400
AT5G08170
AT5G45630
AT5G62230
AT5G67270
