## Supplemental Table 4 for "Targets of SPEECHLESS and FAMA control guard cell division and expansion in the late stomatal lineage"

### Sheet: Table S4
Table S4. Putative targets of SPCH and/or FAMA selected for further analyses
The first four columns indicate the gene TAIR identifiers, most commonly used symbols and full names, followed by a description. The last three columns indicate whether the gene is differentially expressed in our dataset upon induction of SPCH, FAMA or statistically different between SPCH and FAMA induction
TAIR	Symbol	Name	Description	SPCH-induced	FAMA-induced	SPCH vs FAMA	Category
AT1G04110	SDD1	STOMATAL DENSITY AND DISTRIBUTION 1	Initially identified as a mutation affecting stomatal development and distribution. Encodes a protein similar to serine proteases. Subtilase family protein.			SPCH	Stomatal/Signaling
AT1G05230	HDG2	HOMEODOMAIN GLABROUS 2	Encodes a homeobox-leucine zipper family protein belonging to the HD-ZIP IV family. Mutants have trichomes that appear glass-like under a dissecting microscope as compared to the wild-type trichomes. The mutations do not affect trichome growth or branch number.			SPCH	Transcription Factor
AT1G09210	CRT1b	CALRETICULIN 1b	Encodes one of three Arabidopsis calreticulins.Post-transcriptionally regulates together with CRT1 VAMP721/722 levels under ER stress.		Down		Cell division/Cytoskeleton
AT1G12430	ARK3/ KINU	ARMADILLO REPEAT KINESIN 3	Encodes the kinesin-like protein PAK has an Armadillo motif tail and is involved in guard cell development in Arabidopsis. However, no defect in stomatal complexes has been observed in loss of function mutations. It accumulates at the preprophase band (PPB) in a cell-cycle and microtubule-dependent manner and is most highly expressed in cells where the placement of the division plane (early embry…			SPCH	Cell division/Cytoskeleton
AT1G56150	SAUR71	SMALL AUXIN UP RNA 71	SAUR-like auxin-responsive protein family member.		Down		Expression dynamics
AT1G68560	XYL1	ɑ-XYLOSIDASE 1	Encodes a bifunctional alpha-l-arabinofuranosidase/beta-d-xylosidase that belongs to family 3 of glycoside hydrolases.		Down		Cell division/Cytoskeleton
AT1G71050	HIPP20	HEAVY METAL ASSOCIATED ISOPRENYLATED PLANT PROTEIN 20	Heavy metal transport/detoxification superfamily protein	Down			Cell division/Cytoskeleton
AT2G21660	GRP7	GLYCINE-RICH RNA-BINDING PROTEIN 7	Encodes a small glycine-rich RNA binding protein that is part of a negative-feedback loop through which GRP7 regulates the circadian oscillations of its own transcript. Gene expression is induced by cold. GRP7 appears to promote stomatal opening and reduce tolerance under salt and dehydration stress conditions, but, promotes stomatal closing and thereby increases stress tolerance under conditions…	Up			Cell division/Cytoskeleton
AT2G42840	PDF1	PROTODERMAL FACTOR 1	Encodes a putative extracellular proline-rich protein is exclusively expressed in the L1 layer of vegetative, inflorescence and floral meristems and the protoderm of organ primordia.		Down	SPCH	Expression dynamics
AT2G46400	WRKY46	WRKY DNA-BINDING PROTEIN 46	Encodes a WRKY transcription factor that contributes to the feedforward inhibition of osmotic/salt stress-dependent LR inhibition via regulation of ABA signaling and auxin homeostasis.		Down		Transcription Factor
AT3G04290	LTL1	LI-TOLERANT LIPASE 1			Down		Expression dynamics
AT3G14000	BRXL2	BREVIS RADIX LIKE 2	Belongs to five-member BRX gene family. Arabidopsis BRX genes share high levels of similarity among each others, with several conserved domains. The most distinct is BRX domain - highly conserved in all BRX genes among distantly related species. This protein-protein interaction domain is required and sufficient for BRX activity. BRXL2 becomes polarly localized to the cortical region MMCs during s…		Down		Stomatal/Signaling
AT3G17640	SLL1	STOMATAL LINEAGE LRR 1	Previously unidentified leucine-rich repeat protein strongly expressed throughout the stomatal lineage			SPCH	Stomatal/Signaling
AT3G20820	SLL2	STOMATAL LINEAGE LRR 2	Previously unidentified leucine-rich repeat protein that is expressed during stomatal development in GMCs and GC. The protein preferentially localizes to the division site in GMCs before becoming localized to the new cell wall separating both GCs as well as the adjacent corners		Down		Stomatal/Signaling
AT3G50060	MYB77	MYB DOMAIN PROTEIN 77	Encodes a member of the R2R3 transcription factor gene family. Expressed in response to potassium deprivation and auxin. Involved in lateral root development. Interacts with ARF7 and regulates the expression of some auxin responsive genes.		Down		Transcription Factor
AT3G53350	RIP3	ROP INTERACTIVE PARTNER 3	Encodes RIP3 (ROP interactive partner 3), a microtubule-binding protein that is anchored to the plasma membrane domains and promotes local microtubule disassembly, forming as specific pattern of secondary walls in xylem vessel cells. Localized at microtubules and interacts with the plant-specific kinesin AtKinesin-13A. Together with ICR2 involved in secondary wall patterning in the xylem and root…		Down		Cell division/Cytoskeleton
AT3G57600	WSB/ ERF51	WASABI MAKER	Encodes a member of the DREB subfamily A-2 of ERF/AP2 transcription factor family. The protein contains one AP2 domain. There are eight members in this subfamily including DREB2A AND DREB2B that are involved in response to drought. Transcription factor involved in the development of idioblast myrosin cells downstream of FAMA.		Down		Transcription Factor
AT3G60530	GATA4	GATA TRANSCRIPTION FACTOR 4	Encodes a member of the GATA factor family of zinc finger transcription factors.		Down		Transcription Factor
AT4G14040	SBP2	SELENIUM-BINDING PROTEIN 2	Selenium-binding protein			SPCH	Cell division/Cytoskeleton
AT4G16515	RGF6	ROOT MERISTEM GROWTH FACTOR 6	Encodes a root meristem growth factor (RGF). Belongs to a family of functionally redundant homologous peptides that are secreted, tyrosine-sulfated, and expressed mainly in the stem cell area and the innermost layer of central columella cells. RGFs are required for maintenance of the root stem cell niche and transit amplifying cell proliferation.		Down		Stomatal/Signaling
AT4G18280	GRPL1	GLYCINE-RICH CELL WALL PROTEIN-LIKE PROTEIN	Encodes a gene whose transcription is induced in response to potassium-deficiency,drought, heat and salt stress. Overexpression increases tolerance to stressors.			FAMA	Expression dynamics
AT5G23400	SLL3	STOMATAL LINEAGE LRR 3	Previously unidentified leucine-rich repeat protein that is expressed during stomatal development in GMCs and GC. The protein preferentially localizes to the division site in GMCs before becoming localized to the new cell wall separating both GCs as well as the adjacent corners			SPCH	Stomatal/Signaling
AT5G43450			2-oxoglutarate (2OG) and Fe(II)-dependent oxygenase superfamily protein.			FAMA	Expression dynamics
