## Supplemental Table 5 for "Targets of SPEECHLESS and FAMA control guard cell division and expansion in the late stomatal lineage"

### Sheet: Table S5
Table S5. Cloning primers used in this study
Purpose
Inducible line	Reporter	Misexpression	Gene name	AGI	Fragment	Primer sequence
X	X		FAMA	AT3G24140	Promoter_FOR	AACAGGTCTCAACCTatcactaagtggttttactagtg
X	X		FAMA	AT3G24140	Promoter_REV	AACAGGTCTCATGTTtgctattcgtggtagttg
X			SPCH	AT5G53210	Gene body_FOR	AACAGGTCTCAGGCTCAagatcatcactgcgataaggag
X			SPCH	AT5G53210	Gene body_REV	AACAGGTCTCACTGAgcagaatgtttgctgaatttgttg
X	X		FAMA	AT3G24140	Gene body_FOR	AACAGGTCTCAGGCTCAatcactaagtggttttactagtg
X	X		FAMA	AT3G24140	Gene body_REV	AACAGGTCTCACTGAagtaaacacaatatttcccagg
		X	AT5G43450	AT5G43450	Gene body_FOR	AACAGGTCTCAGGCTCAATGACAGAGAATTCTGAAAAAATCG
		X	AT5G43450	AT5G43450	Gene body_REV	AACAGGTCTCACTGATATCATGTAATTAGTCAAATACGACTTTTC
		X	BRXL2	AT3G14000	Gene body_FOR	AACAGGTCTCAGGCTCAATGCTGACATGCATAGCTTG
		X	BRXL2	AT3G14000	Gene body_REV	AACAGGTCTCACTGACAAGTATTGTTGTTGTATCCGAG
		X	CRT1b	AT1G09210	Gene body_FOR	AACAGGTCTCAGGCTCAATGGCGAAAATGATTCCTAGC
		X	CRT1b	AT1G09210	Gene body_REV	AACAGGTCTCACTGATAGCTCATCCTGCAAAACC
		X	GATA4	AT3G60530	Gene body_FOR	AACAGGTCTCAGGCTCAATGGACGTCTACGGCATGTC
		X	GATA4	AT3G60530	Gene body_REV	AACAGGTCTCACTGACTGCGGCTGAAACGGC
		X	GRPL1	AT4G18280	Gene body_FOR	AACAGGTCTCAGGCTCAATGGAGGAGGAGAGTCTGG
		X	GRPL1	AT4G18280	Gene body_REV	AACAGGTCTCACTGATAGTATTTTTCTTTTTCCTTCTTTTAGTC
		X	GRP7	AT2G21660	Gene body_FOR	AACAGGTCTCAGGCTCAATGGCGTCCGGTGATGTTG
		X	GRP7	AT2G21660	Gene body_REV	AACAGGTCTCACTGACCATCCTCCACCACCACC
		X	HDG2	AT1G05230	Gene body_FOR	AACAGGTCTCAGGCTCAATGTTCGAGCCAAATATGC
		X	HDG2	AT1G05230	Gene body_REV	AACAGGTCTCACTGAAGCAGTCTCACAAGACATTG
		X	HIPP20	AT1G71050	Gene body_FOR	AACAGGTCTCAGGCTCAATGGGAGCTCTTGATTCTCTTTCC
		X	HIPP20	AT1G71050	Gene body_REV	AACAGGTCTCACTGACATAACGGTGCAAGCGTTGG
		X	LTL1	AT3G04290	Gene body_FOR	AACAGGTCTCAGGCTCAATGAATATCAATTGTTCTCCATTAGG
		X	LTL1	AT3G04290	Gene body_REV	AACAGGTCTCACTGAGATTTTAGAAGAATCCAATAGCATGG
		X	PDF1	AT2G42840	Gene body_FOR	AACAGGTCTCAGGCTCAATGAGAGGGATGGTGAGTTTTG
		X	PDF1	AT2G42840	Gene body_REV	AACAGGTCTCACTGAGACTCTAGGCTTTAGACGACC
		X	RGF6	AT4G16515	Gene body_FOR	AACAGGTCTCAGGCTCAATGTCTTGCTCTTTGAGGAG
		X	RGF6	AT4G16515	Gene body_REV	AACAGGTCTCACTGAAGACTTCTCGTTGTGGATCG
		X	RIP3	AT3G53350	Gene body_FOR	AACAGGTCTCAGGCTCAATGCAGACTCCAAAATCAAGG
		X	RIP3	AT3G53350	Gene body_REV	AACAGGTCTCACTGACTTATGGTTTTTCTTGAGTAACACAC
		X	SAUR71	AT1G56150	Gene body_FOR	AACAGGTCTCAGGCTCAATGAAACAACTAATCCGCCG
		X	SAUR71	AT1G56150	Gene body_REV	AACAGGTCTCACTGATGTGACTCGATCGGCGAG
		X	SDD1	AT1G04110	Gene body_FOR	AACAGGTCTCAGGCTCAATGGAACCCAAACCTTTCTTTCTC
		X	SDD1	AT1G04110	Gene body_REV	AACAGGTCTCACTGAGTTAGTCTTCAAGGTTACAGAGATTGG
		X	SLL1	AT3G17640	Gene body_FOR	AACAGGTCTCAGGCTCAATGAGCTACACTTTCTTTCTCC
		X	SLL1	AT3G17640	Gene body_REV	AACAGGTCTCACTGAACCAGTGGAGCTGTGATTATAG
		X	SLL2	AT3G20820	Gene body_FOR	AACAGGTCTCAGGCTCAATGAATCTCAACGTCGTCGTTTTAC
		X	SLL2	AT3G20820	Gene body_REV	AACAGGTCTCACTGAATTTTTCAAGCAAGCTCTTAAAGGTTTACC
		X	SLL3	AT5G23400	Gene body_FOR	AACAGGTCTCAGGCTCAATGCAAAACCTGAAATGGGTTTTGATG
		X	SLL3	AT5G23400	Gene body_REV	AACAGGTCTCACTGACTTCATTGTCTTCCTACAAGCTGG
		X	WRKY46	AT2G46400	Gene body_FOR	AACAGGTCTCAGGCTCAATGATGATGGAAGAGAAACTTGTG
		X	WRKY46	AT2G46400	Gene body_REV	AACAGGTCTCACTGACGACCACAACCAATCCTGTCC
		X	XYL1	AT1G68560	Gene body_FOR	AACAGGTCTCAGGCTCAATGGCTTCCTCTTCTTCATC
		X	XYL1	AT1G68560	Gene body_REV	AACAGGTCTCACTGAATTGATACCCATTTTCCAGGAC
		X	WSB	AT3G57600	Gene body_FOR	AACAGGTCTCAGGCTCAATGGAGAAATCATCCTCAATGAAAC
		X	WSB	AT3G57600	Gene body_REV	AACAGGTCTCACTGAATCTAAGCTTCCGTAGTAGTCC
	X		GATA4	AT3G60530	Promoter_FOR	AACAGGTCTCAACCTCTAATGTTCTTAGATTTGGATTTCG
	X		GATA4	AT3G60530	Promoter_REV	AACAGGTCTCATGTTTGTTGACTCGGACTCGCTTAC
	X		SPCH	AT5G53210	Promoter_FOR	AACAGGTCTCAACCTagatcatcactgcgataaggag
	X		SPCH	AT5G53210	Promoter_REV	AACAGGTCTCATGTTcgtgattagagatatatcc
	X		SDD1	AT1G04110	Promoter_FOR	AACAGGTCTCAACCTTAGATGTGGTATTATAACCAAATTCC
	X		SDD1	AT1G04110	Promoter_REV	AACAGGTCTCATGTTTGGAGAGAGTTAAAAAAAGGAGTTGG
	X		SLL1	AT3G17640	Promoter_FOR	AACAGGTCTCAACCTTCTTATCATCCTACAAATCGTCTTGG
	X		SLL1	AT3G17640	Promoter_REV	AACAGGTCTCATGTTGTTTTTGTTTTTGAGAGTTGTTTTCTTCTC
	X		SLL2	AT3G20820	Promoter_FOR	AACAGGTCTCAACCTTGTTCTGTAAGTGTTTAACAACC
	X		SLL2	AT3G20820	Promoter_REV	AACAGGTCTCATGTTTGTTTGAAGATTCTTTTTGAGTGAC
	X		SLL3	AT5G23400	Promoter_FOR	AACAGGTCTCAACCTCTAATTCAAATTTTGAAGACCTTTCG
	X		SLL3	AT5G23400	Promoter_REV	AACAGGTCTCATGTTTTTGGGATTTGATCAGTTTAAACG
	X		WSB	AT3G57600	Promoter_FOR	AACAGGTCTCAACCTTGTGCTAGCAAGCAAACG
	X		WSB	AT3G57600	Promoter_REV	AACAGGTCTCATGTTTTGTGTTGTAGTGGAGAAGAAG
	X		ARK3	AT1G12430	Promoter_FOR	AACAGGTCTCAACCTCAGCTTACTTCTTCTTACTTGG
	X		ARK3	AT1G12430	Promoter_REV	AACAGGTCTCATGTTTTCTCGACTTCAAAAAACGC
